# Comprehensive enhancer-target gene assignments improve gene set level interpretation of genome-wide regulatory data

**DOI:** 10.1101/2020.10.22.351049

**Authors:** Tingting Qin, Christopher Lee, Raymond Cavalcante, Peter Orchard, Heming Yao, Hanrui Zhang, Shuze Wang, Snehal Patil, Alan P Boyle, Maureen A Sartor

## Abstract

Revealing the gene targets of distal regulatory elements is challenging yet critical for interpreting regulome data. Experiment-derived enhancer-gene links are restricted to a small set of enhancers and/or cell types, while the accuracy of genome-wide approaches remains elusive due to the lack of a systematic evaluation. We combined multiple spatial and *in silico* approaches for defining enhancer locations and linking them to their target genes aggregated across >500 cell types, generating 1,860 human genome-wide distal **En**hancer to **T**arget gene **Def**initions (**EnTDefs**). To evaluate performance, we used gene set enrichment testing on 87 independent ENCODE ChIP-seq datasets of 34 transcription factors (TFs) and assessed concordance of results with known TF Gene Ontology (GO) annotations., assuming that greater concordance with TF-GO annotation signifies better enrichment results and thus more accurate enhancer-to-gene assignments. Notably, the top ranked 741 (40%) EnTDefs significantly outperformed the common, naïve approach of linking distal regions to the nearest genes (FDR < 0.05), and the top 10 ranked EnTDefs performed well when applied to ChIP-seq data of other cell types. These general EnTDefs also showed comparable performance to EnTDefs generated using cell-type-specific data. Our findings illustrate the power of our approach to provide genome-wide interpretation regardless of cell type.
