## Supplementary Table S2 for "Comprehensive enhancer-target gene assignments improve gene set level interpretation of genome-wide regulatory data"

### Sheet: Sheet1
ChIA-PET data						ChIP-seq data
Cell.type.tier	Source	Cell.type	Protein	File.prefix (ChIA-PET Data)	Interaction.num (called by ChIAPET2)	TFnum.ChIPseq.in.the.cell.type	ChIPseq.file.num
1	ENCODE	GM12878	RAD21	C.ENCSR752QCX	3938	72	73
1	Ruan	GM12878	CTCF	C.ruan_2015.GM12878.CTCF	276501
1	Young	H1-hESC	cohesin	C.naive_hesc	155013	46	47
1	Young	H1-hESC	cohesin	C.primed_hesc	163882
1	ENCODE	K562	CTCF	C.ENCSR000CAC	10089	96	99
1	ENCODE	K562	Pol2	C.ENCSR000BZY	15221
1	ENCODE	K562	H3K4me3	C.ENCSR000FDF	5415
2	ENCODE	MCF-7	CTCF	C.ENCSR000CAD	26042	4	4
2	ENCODE	MCF-7	Pol2	C.ENCSR000CAA	35801
