## Supplementary Table S3 for "Comprehensive enhancer-target gene assignments improve gene set level interpretation of genome-wide regulatory data"

### Sheet: Sheet1
Cell.type.tier	Source	Cell.type	Protein	File.prefix (ChIA-PET Data)	Interaction.num (called by ChIAPET2)	LInking.method
1	ENCODE	GM12878	RAD21	C.ENCSR752QCX	3938	ChIA, or Loop (with CTCF motif)
1	Ruan	GM12878	CTCF	C.ruan_2015.GM12878.CTCF	276501	ChIA, or Loop (with CTCF motif)
1	Young	hESC(H1)	cohesin	C.naive_hesc	155013	ChIA, or Loop (with CTCF motif)
1	Young	hESC(H1)	cohesin	C.primed_hesc	163882	ChIA, or Loop (with CTCF motif)
1	ENCODE	K562	Pol2	C.ENCSR000BZY	15221	ChIA
1	ENCODE	K562	CTCF	C.ENCSR000CAC	10089	ChIA, or Loop (with CTCF motif)
1	ENCODE	K562	H3K4me3	C.ENCSR000FDF	5415	ChIA
2	Ruan	HeLa	CTCF	C.ruan_2015.HeLa.CTCF	746165	ChIA, or Loop (with CTCF motif)
2	ENCODE	MCF-7	Pol2	C.ENCSR000CAA	35801	ChIA
2	ENCODE	MCF-7	CTCF	C.ENCSR000CAD	26042	ChIA, or Loop (with CTCF motif)
