## Supplementary Table S4 for "Comprehensive enhancer-target gene assignments improve gene set level interpretation of genome-wide regulatory data"

### Sheet: Supp_Table_S1_87ENCODEChIPseq
EncodeTFpeakFile	CellLine	Treatment	TF	Antibody	Institute	Other	TFegid
wgEncodeAwgTfbsHaibGm12878Atf3Pcr1xUniPk.narrowPeak	GM12878	None	ATF3	ATF3	Haib	Pcr1x	467
wgEncodeAwgTfbsHaibH1hescAtf3V0416102UniPk.narrowPeak	H1-HESC	None	ATF3	ATF3	Haib	V0416102	467
wgEncodeAwgTfbsHaibK562Atf3V0416101UniPk.narrowPeak	K562	None	ATF3	ATF3	Haib	V0416101	467
wgEncodeAwgTfbsHaibGm12878Bcl11aPcr1xUniPk.narrowPeak	GM12878	None	BCL11A	BCL11A	Haib	Pcr1x	53335
wgEncodeAwgTfbsHaibH1hescBcl11aPcr1xUniPk.narrowPeak	H1-HESC	None	BCL11A	BCL11A	Haib	Pcr1x	53335
wgEncodeAwgTfbsHaibGm12878Bcl3V0416101UniPk.narrowPeak	GM12878	None	BCL3	BCL3	Haib	V0416101	602
wgEncodeAwgTfbsHaibK562Bcl3Pcr1xUniPk.narrowPeak	K562	None	BCL3	BCL3	Haib	Pcr1x	602
wgEncodeAwgTfbsSydhH1hescCebpbIggrabUniPk.narrowPeak	H1-HESC	None	CEBPB	CEBPB	Sydh	Iggrab	1051
wgEncodeAwgTfbsSydhK562CebpbIggrabUniPk.narrowPeak	K562	None	CEBPB	CEBPB	Sydh	Iggrab	1051
wgEncodeAwgTfbsSydhGm12878CfosUniPk.narrowPeak	GM12878	None	C-FOS	c-Fos	Sydh	NA	2353
wgEncodeAwgTfbsSydhK562CfosUniPk.narrowPeak	K562	None	C-FOS	c-Fos	Sydh	NA	2353
wgEncodeAwgTfbsSydhH1hescCjunIggrabUniPk.narrowPeak	H1-HESC	None	C-JUN	c-Jun	Sydh	Iggrab	3725
wgEncodeAwgTfbsSydhK562CjunUniPk.narrowPeak	K562	None	C-JUN	c-Jun	Sydh	NA	3725
wgEncodeAwgTfbsUtaGm12878CmycUniPk.narrowPeak	GM12878	None	C-MYC	c-Myc	Uta	NA	4609
wgEncodeAwgTfbsUtaH1hescCmycUniPk.narrowPeak	H1-HESC	None	C-MYC	c-Myc	Uta	NA	4609
wgEncodeAwgTfbsUtaK562CmycUniPk.narrowPeak	K562	None	C-MYC	c-Myc	Uta	NA	4609
wgEncodeAwgTfbsUtaGm12878CtcfUniPk.narrowPeak	GM12878	None	CTCF	CTCF	Uta	NA	10664
wgEncodeAwgTfbsUtaH1hescCtcfUniPk.narrowPeak	H1-HESC	None	CTCF	CTCF	Uta	NA	10664
wgEncodeAwgTfbsUtaK562CtcfUniPk.narrowPeak	K562	None	CTCF	CTCF	Uta	NA	10664
wgEncodeAwgTfbsSydhGm12878E2f4IggmusUniPk.narrowPeak	GM12878	None	E2F4	E2F4	Sydh	Iggmus	1874
wgEncodeAwgTfbsSydhK562E2f4UcdUniPk.narrowPeak	K562	None	E2F4	E2F4	Sydh	Ucd	1874
wgEncodeAwgTfbsHaibGm12878Egr1Pcr2xUniPk.narrowPeak	GM12878	None	EGR-1	Egr-1	Haib	Pcr2x	1958
wgEncodeAwgTfbsHaibH1hescEgr1V0416102UniPk.narrowPeak	H1-HESC	None	EGR-1	Egr-1	Haib	V0416102	1958
wgEncodeAwgTfbsHaibK562Egr1V0416101UniPk.narrowPeak	K562	None	EGR-1	Egr-1	Haib	V0416101	1958
wgEncodeAwgTfbsHaibGm12878Ets1Pcr1xUniPk.narrowPeak	GM12878	None	ETS1	ETS1	Haib	Pcr1x	2113
wgEncodeAwgTfbsHaibK562Ets1V0416101UniPk.narrowPeak	K562	None	ETS1	ETS1	Haib	V0416101	2113
wgEncodeAwgTfbsHaibGm12878GabpPcr2xUniPk.narrowPeak	GM12878	None	GABP	GABP	Haib	Pcr2x	2551
wgEncodeAwgTfbsHaibH1hescGabpPcr1xUniPk.narrowPeak	H1-HESC	None	GABP	GABP	Haib	Pcr1x	2551
wgEncodeAwgTfbsHaibK562GabpV0416101UniPk.narrowPeak	K562	None	GABP	GABP	Haib	V0416101	2551
wgEncodeAwgTfbsSydhGm12878JundUniPk.narrowPeak	GM12878	None	JUND	JunD	Sydh	NA	3727
wgEncodeAwgTfbsSydhH1hescJundIggrabUniPk.narrowPeak	H1-HESC	None	JUND	JunD	Sydh	Iggrab	3727
wgEncodeAwgTfbsSydhK562JundIggrabUniPk.narrowPeak	K562	None	JUND	JunD	Sydh	Iggrab	3727
wgEncodeAwgTfbsSydhGm12878MaxIggmusUniPk.narrowPeak	GM12878	None	MAX	Max	Sydh	Iggmus	4149
wgEncodeAwgTfbsSydhH1hescMaxUcdUniPk.narrowPeak	H1-HESC	None	MAX	Max	Sydh	Ucd	4149
wgEncodeAwgTfbsSydhK562MaxIggrabUniPk.narrowPeak	K562	None	MAX	Max	Sydh	Iggrab	4149
wgEncodeAwgTfbsHaibGm12878Mef2aPcr1xUniPk.narrowPeak	GM12878	None	MEF2A	MEF2A	Haib	Pcr1x	4205
wgEncodeAwgTfbsHaibK562Mef2aV0416101UniPk.narrowPeak	K562	None	MEF2A	MEF2A	Haib	V0416101	4205
wgEncodeAwgTfbsSydhGm12878NfyaIggmusUniPk.narrowPeak	GM12878	None	NF-YA	NF-YA	Sydh	Iggmus	4800
wgEncodeAwgTfbsSydhK562NfyaUniPk.narrowPeak	K562	None	NF-YA	NF-YA	Sydh	NA	4800
wgEncodeAwgTfbsSydhGm12878NfybIggmusUniPk.narrowPeak	GM12878	None	NF-YB	NF-YB	Sydh	Iggmus	4801
wgEncodeAwgTfbsSydhK562NfybUniPk.narrowPeak	K562	None	NF-YB	NF-YB	Sydh	NA	4801
wgEncodeAwgTfbsSydhGm12878Nrf1IggmusUniPk.narrowPeak	GM12878	None	NRF1	Nrf1	Sydh	Iggmus	4899
wgEncodeAwgTfbsSydhH1hescNrf1IggrabUniPk.narrowPeak	H1-HESC	None	NRF1	Nrf1	Sydh	Iggrab	4899
wgEncodeAwgTfbsSydhK562Nrf1IggrabUniPk.narrowPeak	K562	None	NRF1	Nrf1	Sydh	Iggrab	4899
wgEncodeAwgTfbsHaibGm12878NrsfPcr1xUniPk.narrowPeak	GM12878	None	NRSF	NRSF	Haib	Pcr1x	5978
wgEncodeAwgTfbsHaibH1hescNrsfV0416102UniPk.narrowPeak	H1-HESC	None	NRSF	NRSF	Haib	V0416102	5978
wgEncodeAwgTfbsHaibK562NrsfV0416102UniPk.narrowPeak	K562	None	NRSF	NRSF	Haib	V0416102	5978
wgEncodeAwgTfbsHaibGm12878P300Pcr1xUniPk.narrowPeak	GM12878	None	P300	p300	Haib	Pcr1x	2033
wgEncodeAwgTfbsHaibH1hescP300V0416102UniPk.narrowPeak	H1-HESC	None	P300	p300	Haib	V0416102	2033
wgEncodeAwgTfbsSydhK562P300IggrabUniPk.narrowPeak	K562	None	P300	p300	Sydh	Iggrab	2033
wgEncodeAwgTfbsHaibGm12878Pu1Pcr1xUniPk.narrowPeak	GM12878	None	PU.1	PU.1	Haib	Pcr1x	6688
wgEncodeAwgTfbsHaibK562Pu1Pcr1xUniPk.narrowPeak	K562	None	PU.1	PU.1	Haib	Pcr1x	6688
wgEncodeAwgTfbsHaibGm12878Rad21V0416101UniPk.narrowPeak	GM12878	None	RAD21	Rad21	Haib	V0416101	5885
wgEncodeAwgTfbsHaibH1hescRad21V0416102UniPk.narrowPeak	H1-HESC	None	RAD21	Rad21	Haib	V0416102	5885
wgEncodeAwgTfbsSydhK562Rad21UniPk.narrowPeak	K562	None	RAD21	Rad21	Sydh	NA	5885
wgEncodeAwgTfbsHaibGm12878RxraPcr1xUniPk.narrowPeak	GM12878	None	RXRA	RXRA	Haib	Pcr1x	6256
wgEncodeAwgTfbsHaibH1hescRxraV0416102UniPk.narrowPeak	H1-HESC	None	RXRA	RXRA	Haib	V0416102	6256
wgEncodeAwgTfbsHaibH1hescSin3ak20Pcr1xUniPk.narrowPeak	H1-HESC	None	SIN3AK-20	Sin3Ak-20	Haib	Pcr1x	25942
wgEncodeAwgTfbsHaibK562Sin3ak20V0416101UniPk.narrowPeak	K562	None	SIN3AK-20	Sin3Ak-20	Haib	V0416101	25942
wgEncodeAwgTfbsHaibGm12878Six5Pcr1xUniPk.narrowPeak	GM12878	None	SIX5	SIX5	Haib	Pcr1x	147912
wgEncodeAwgTfbsHaibH1hescSix5Pcr1xUniPk.narrowPeak	H1-HESC	None	SIX5	SIX5	Haib	Pcr1x	147912
wgEncodeAwgTfbsHaibK562Six5Pcr1xUniPk.narrowPeak	K562	None	SIX5	SIX5	Haib	Pcr1x	147912
wgEncodeAwgTfbsHaibGm12878Sp1Pcr1xUniPk.narrowPeak	GM12878	None	SP1	SP1	Haib	Pcr1x	6667
wgEncodeAwgTfbsHaibH1hescSp1Pcr1xUniPk.narrowPeak	H1-HESC	None	SP1	SP1	Haib	Pcr1x	6667
wgEncodeAwgTfbsHaibK562Sp1Pcr1xUniPk.narrowPeak	K562	None	SP1	SP1	Haib	Pcr1x	6667
wgEncodeAwgTfbsHaibGm12878SrfPcr2xUniPk.narrowPeak	GM12878	None	SRF	SRF	Haib	Pcr2x	6722
wgEncodeAwgTfbsHaibH1hescSrfPcr1xUniPk.narrowPeak	H1-HESC	None	SRF	SRF	Haib	Pcr1x	6722
wgEncodeAwgTfbsHaibK562SrfV0416101UniPk.narrowPeak	K562	None	SRF	SRF	Haib	V0416101	6722
wgEncodeAwgTfbsHaibGm12878Taf1Pcr1xUniPk.narrowPeak	GM12878	None	TAF1	TAF1	Haib	Pcr1x	6872
wgEncodeAwgTfbsHaibH1hescTaf1V0416102UniPk.narrowPeak	H1-HESC	None	TAF1	TAF1	Haib	V0416102	6872
wgEncodeAwgTfbsHaibK562Taf1V0416101UniPk.narrowPeak	K562	None	TAF1	TAF1	Haib	V0416101	6872
wgEncodeAwgTfbsSydhGm12878TbpIggmusUniPk.narrowPeak	GM12878	None	TBP	TBP	Sydh	Iggmus	6908
wgEncodeAwgTfbsSydhH1hescTbpIggrabUniPk.narrowPeak	H1-HESC	None	TBP	TBP	Sydh	Iggrab	6908
wgEncodeAwgTfbsSydhK562TbpIggmusUniPk.narrowPeak	K562	None	TBP	TBP	Sydh	Iggmus	6908
wgEncodeAwgTfbsHaibGm12878Tcf12Pcr1xUniPk.narrowPeak	GM12878	None	TCF12	TCF12	Haib	Pcr1x	6938
wgEncodeAwgTfbsHaibH1hescTcf12Pcr1xUniPk.narrowPeak	H1-HESC	None	TCF12	TCF12	Haib	Pcr1x	6938
wgEncodeAwgTfbsHaibGm12878Usf1Pcr2xUniPk.narrowPeak	GM12878	None	USF-1	USF-1	Haib	Pcr2x	7391
wgEncodeAwgTfbsHaibH1hescUsf1Pcr1xUniPk.narrowPeak	H1-HESC	None	USF-1	USF-1	Haib	Pcr1x	7391
wgEncodeAwgTfbsHaibK562Usf1V0416101UniPk.narrowPeak	K562	None	USF-1	USF-1	Haib	V0416101	7391
wgEncodeAwgTfbsSydhGm12878Usf2IggmusUniPk.narrowPeak	GM12878	None	USF2	USF2	Sydh	Iggmus	7392
wgEncodeAwgTfbsSydhH1hescUsf2IggrabUniPk.narrowPeak	H1-HESC	None	USF2	USF2	Sydh	Iggrab	7392
wgEncodeAwgTfbsSydhK562Usf2IggrabUniPk.narrowPeak	K562	None	USF2	USF2	Sydh	Iggrab	7392
wgEncodeAwgTfbsHaibGm12878Yy1sc281Pcr1xUniPk.narrowPeak	GM12878	None	YY1	YY1_(SC-281)	Haib	Pcr1x	7528
wgEncodeAwgTfbsHaibH1hescYy1sc281V0416102UniPk.narrowPeak	H1-HESC	None	YY1	YY1_(SC-281)	Haib	V0416102	7528
wgEncodeAwgTfbsHaibK562Yy1V0416101UniPk.narrowPeak	K562	None	YY1	YY1_(SC-281)	Haib	V0416101	7528
wgEncodeAwgTfbsHaibGm12878Zbtb33Pcr1xUniPk.narrowPeak	GM12878	None	ZBTB33	ZBTB33	Haib	Pcr1x	10009
wgEncodeAwgTfbsHaibK562Zbtb33Pcr1xUniPk.narrowPeak	K562	None	ZBTB33	ZBTB33	Haib	Pcr1x	10009
