## Supplementary Table S5 for "Comprehensive enhancer-target gene assignments improve gene set level interpretation of genome-wide regulatory data"

### Sheet: Sheet1
ENCODE peak file	CellLine	Tier (description)	TFGeneSymbol	TFEntrezID	GO.num	TFnumPerCellLine	peak.num
wgEncodeAwgTfbsSydhHepg2CjunIggrabUniPk.narrowPeak.gz	HEPG2	2 (ectoderm, liver cancer)	C-JUN	3725	480	20	12672
wgEncodeAwgTfbsSydhHuvecCjunUniPk.narrowPeak.gz	HUVEC	2 (normal blood vessel)	C-JUN	3725	480	5	29524
wgEncodeAwgTfbsUtaHuvecCmycUniPk.narrowPeak.gz	HUVEC	2 (normal blood vessel)	C-MYC	4609	394	5	5145
wgEncodeAwgTfbsSydhNb4CmycUniPk.narrowPeak.gz	NB4	3 (leukemia cell line)	C-MYC	4609	394	3	26252
wgEncodeAwgTfbsSydhA549CebpbIggrabUniPk.narrowPeak.gz	A549	2 (epithelium, lung cancer)	CEBPB	1051	312	4	38845
wgEncodeAwgTfbsSydhHepg2CebpbIggrabUniPk.narrowPeak.gz	HEPG2	2 (ectoderm, liver cancer)	CEBPB	1051	312	20	56629
wgEncodeAwgTfbsUtaA549CtcfUniPk.narrowPeak.gz	A549	2 (epithelium, lung cancer)	CTCF	10664	166	4	55351
wgEncodeAwgTfbsHaibHepg2Ctcfsc5916V0416101UniPk.narrowPeak.gz	HEPG2	2 (ectoderm, liver cancer)	CTCF	10664	166	20	55778
wgEncodeAwgTfbsUtaHuvecCtcfUniPk.narrowPeak.gz	HUVEC	2 (normal blood vessel)	CTCF	10664	166	5	44033
wgEncodeAwgTfbsUwNb4CtcfUniPk.narrowPeak.gz	NB4	3 (leukemia cell line)	CTCF	10664	166	3	38253
wgEncodeAwgTfbsSydhA549MaxIggrabUniPk.narrowPeak.gz	A549	2 (epithelium, lung cancer)	MAX	4149	124	4	9881
wgEncodeAwgTfbsSydhNb4MaxUniPk.narrowPeak.gz	NB4	3 (leukemia cell line)	MAX	4149	124	3	34659
wgEncodeAwgTfbsHaibHepg2NrsfV0416101UniPk.narrowPeak.gz	HEPG2	2 (ectoderm, liver cancer)	NRSF	5978	375	20	12828
